# A proteogenomic atlas of the human neural retina

**DOI:** 10.1101/2024.05.22.595273

**Authors:** Tabea V. Riepe, Merel Stemerdink, Renee Salz, Alfredo Dueñas Rey, Suzanne E. de Bruijn, Erica Boonen, Tomasz Z Tomkiewicz, Michael Kwint, Jolein Gloerich, Hans J.C.T. Wessels, Elfride De Baere, Filip van Nieuwerburgh, Sarah De Keulenaer, Barbara Ferrari, Stefano Ferrari, Frauke Coppieters, Frans P.M. Cremers, Erwin van Wyk, Susanne Roosing, Erik de Vrieze, Peter A.C. ‘t Hoen

## Abstract

The human neural retina is a complex tissue with abundant alternative splicing and more than 10% of genetic variants linked to inherited retinal diseases (IRDs) alter splicing. Traditional short-read RNA-sequencing methods have been used for understanding retina-specific splicing but have limitations in detailing transcript isoforms. To address this, we generated a proteogenomic atlas that combines PacBio long-read RNA-sequencing data with mass spectrometry and whole genome sequencing data of three healthy human neural retina samples. We identified nearly 60,000 transcript isoforms, of which approximately one-third are novel. Additionally, ten novel peptides confirmed novel transcript isoforms. For instance, we identified a novel *IMPDH1* isoform with a novel combination of known exons that is supported by peptide evidence. Our research underscores the potential of in-depth tissue-specific transcriptomic analysis to enhance our grasp of tissue-specific alternative splicing. The data underlying the proteogenomic atlas are available via EGA with identifier EGAD50000000101, via ProteomeXchange with identifier PXD045187, and accessible through the UCSC genome browser.
