## Supplementary material for "A proteogenomic atlas of the human neural retina": Table S5

### Sheet: Sheet1
Chromosome	Start	End	Study (PMID)	Additional information	Identified?
chr1	10344252	10344290	27541351	mouse	no
chr1	10273014	10273031	27541351	mouse	yes
chr3	97791953	97791965	27541351	mouse	yes
chr4	15576604	15576624	27541351	mouse	yes
chr4	15989373	15989389	27541351	mouse	no
chr9	35395192	35395233	27541351	mouse	yes
chr11	13352816	13352947	27541351	mouse	yes
chr12	1799675	1799695	27541351	mouse	yes
chr12	88130545	88130565	27541351	mouse	yes
chr14	88833693	88833722	27541351	mouse	yes
chr1	10355370	10355396	35858306	short exon	no
chr1	43608324	43608335	35858306	short exon	no
chr1	156986499	156986513	35858306	short exon	no
chr1	43583082	43583093	35858306	short exon	yes
chr1	155904603	155904610	35858306	short exon	no
chr1	29307129	29307146	35858306	short exon	yes
chr2	25111072	25111095	35858306	short exon	no
chr2	15432966	15432980	35858306	short exon	no
chr2	39587016	39587034	35858306	short exon	yes
chr2	240728389	240728412	35858306	short exon	yes
chr2	27435723	27435746	35858306	short exon	yes
chr2	135167693	135167713	35858306	short exon	yes
chr2	127053422	127053445	35858306	short exon	yes
chr3	172308735	172308745	35858306	short exon	no
chr3	62467298	62467312	35858306	short exon	yes
chr3	62498146	62498154	35858306	short exon	no
chr3	97791953	97791965	35858306	short exon	yes
chr3	62544848	62544859	35858306	short exon	no
chr4	20573234	20573260	35858306	short exon	yes
chr4	15561588	15561602	35858306	short exon	yes
chr4	15576604	15576624	35858306	short exon	yes
chr4	113313684	113313695	35858306	short exon	yes
chr4	102285949	102285973	35858306	short exon	yes
chr4	48523488	48523496	35858306	short exon	no
chr4	20490803	20490814	35858306	short exon	no
chr4	16035735	16035761	35858306	short exon	yes
chr5	114490691	114490699	35858306	short exon	no
chr5	54285341	54285358	35858306	short exon	yes
chr6	75846968	75846976	35858306	short exon	yes
chr6	25576976	25576993	35858306	short exon	no
chr6	7295088	7295102	35858306	short exon	yes
chr7	38464089	38464097	35858306	short exon	no
chr7	152168567	152168589	35858306	short exon	no
chr7	79469432	79469446	35858306	short exon	yes
chr7	128393722	128393738	35858306	short exon	yes
chr8	32749561	32749584	35858306	short exon	yes
chr9	33268837	33268863	35858306	short exon	yes
chr9	35371934	35371939	35858306	short exon	no
chr10	93057906	93057917	35858306	short exon	yes
chr10	60263126	60263149	35858306	short exon	yes
chr10	60082150	60082176	35858306	short exon	yes
chr11	47280160	47280168	35858306	short exon	no
chr11	123578410	123578430	35858306	short exon	yes
chr11	46760352	46760375	35858306	short exon	yes
chr11	103241527	103241547	35858306	short exon	no
chr11	75439340	75439354	35858306	short exon	no
chr12	26924051	26924074	35858306	short exon	yes
chr12	92846262	92846276	35858306	short exon	no
chr12	26386218	26386226	35858306	short exon	no
chr12	93470486	93470505	35858306	short exon	yes
chr12	89460016	89460038	35858306	short exon	yes
chr13	112866147	112866170	35858306	short exon	no
chr13	19728365	19728385	35858306	short exon	yes
chr13	37003495	37003517	35858306	short exon	yes
chr13	20628021	20628029	35858306	short exon	no
chr14	90729435	90729458	35858306	short exon	yes
chr14	88649912	88649926	35858306	short exon	yes
chr14	53103031	53103051	35858306	short exon	yes
chr15	66508709	66508715	35858306	short exon	no
chr16	53659215	53659226	35858306	short exon	no
chr17	170631	170657	35858306	short exon	no
chr17	7655236	7655256	35858306	short exon	yes
chr17	59672948	59672959	35858306	short exon	yes
chr17	59646017	59646019	35858306	short exon	no
chr17	57107826	57107835	35858306	short exon	yes
chr17	51007837	51007851	35858306	short exon	yes
chr17	1586949	1586960	35858306	short exon	yes
chr18	36608728	36608748	35858306	short exon	yes
chr18	8252488	8252499	35858306	short exon	yes
chr19	32380609	32380620	35858306	short exon	no
chr20	18473242	18473262	35858306	short exon	yes
chr20	38534385	38534393	35858306	short exon	no
chr22	50466978	50467001	35858306	short exon	no
chrX	41522999	41523025	35858306	short exon	yes
chrX	32342832	32342850	35858306	short exon	yes
chr1	178470693	178470723	35858306	long exon	yes
chr1	30879977	30880014	35858306	long exon	yes
chr1	81989657	81989695	35858306	long exon	yes
chr1	6091263	6091307	35858306	long exon	yes
chr1	48452159	48452203	35858306	long exon	yes
chr1	55151912	55151971	35858306	long exon	no
chr1	51442817	51442899	35858306	long exon	yes
chr1	244847002	244847101	35858306	long exon	no
chr1	216715074	216715249	35858306	long exon	yes
chr1	10344090	10344290	35858306	long exon	no
chr1	1832232	1832482	35858306	long exon	yes
chr2	154443043	154443072	35858306	long exon	yes
chr2	121430824	121430856	35858306	long exon	yes
chr2	19962295	19962327	35858306	long exon	yes
chr2	209703987	209704034	35858306	long exon	yes
chr2	164703104	164703220	35858306	long exon	yes
chr2	68161215	68161362	35858306	long exon	no
chr3	37507421	37507541	35858306	long exon	no
chr3	170083365	170083522	35858306	long exon	yes
chr4	20554308	20554340	35858306	long exon	yes
chr4	168457385	168457432	35858306	long exon	no
chr4	56927615	56927664	35858306	long exon	yes
chr4	170068907	170068967	35858306	long exon	no
chr4	127664741	127664824	35858306	long exon	yes
chr4	62063505	62063633	35858306	long exon	no
chr4	163612339	163613038	35858306	long exon	yes
chr5	73060129	73060158	35858306	long exon	yes
chr5	145819379	145819414	35858306	long exon	yes
chr5	115912089	115912136	35858306	long exon	yes
chr5	119206834	119206896	35858306	long exon	yes
chr5	132708907	132708978	35858306	long exon	yes
chr5	14464508	14465002	35858306	long exon	no
chr6	44959282	44959322	35858306	long exon	no
chr6	33442453	33442494	35858306	long exon	yes
chr6	147328699	147328782	35858306	long exon	no
chr6	136387619	136387705	35858306	long exon	yes
chr6	154863743	154863898	35858306	long exon	no
chr6	152168113	152168281	35858306	long exon	yes
chr7	94587778	94587812	35858306	long exon	yes
chr7	37217712	37217756	35858306	long exon	yes
chr7	148836822	148836869	35858306	long exon	no
chr7	81957460	81957548	35858306	long exon	yes
chr7	92043282	92043377	35858306	long exon	no
chr7	2659940	2660040	35858306	long exon	yes
chr7	44225763	44225891	35858306	long exon	yes
chr7	129388810	129388940	35858306	long exon	yes
chr7	144600374	144600514	35858306	long exon	no
chr7	1443577	1443724	35858306	long exon	no
chr7	51156253	51156488	35858306	long exon	yes
chr8	131988690	131988740	35858306	long exon	yes
chr8	132660493	132660617	35858306	long exon	no
chr8	99584022	99584206	35858306	long exon	no
chr9	114420037	114420069	35858306	long exon	yes
chr9	35291069	35291104	35858306	long exon	yes
chr9	128102080	128102115	35858306	long exon	yes
chr9	35395192	35395233	35858306	long exon	yes
chr9	135863788	135863847	35858306	long exon	yes
chr9	19337601	19337672	35858306	long exon	no
chr9	37188339	37188458	35858306	long exon	yes
chr9	284375	284567	35858306	long exon	no
chr9	35300166	35301808	35858306	long exon	yes
chr10	32725351	32725382	35858306	long exon	no
chr10	60111734	60111766	35858306	long exon	yes
chr10	125992683	125992740	35858306	long exon	yes
chr10	77108286	77108377	35858306	long exon	yes
chr10	21906423	21906516	35858306	long exon	yes
chr10	45463747	45463875	35858306	long exon	yes
chr10	60508474	60508625	35858306	long exon	yes
chr11	75598886	75598937	35858306	long exon	yes
chr11	73655803	73655907	35858306	long exon	yes
chr11	59795602	59795712	35858306	long exon	yes
chr12	39346466	39346504	35858306	long exon	yes
chr12	63622284	63622347	35858306	long exon	no
chr12	57304473	57304561	35858306	long exon	yes
chr13	94310538	94310567	35858306	long exon	yes
chr13	113090068	113090151	35858306	long exon	yes
chr13	77103209	77103310	35858306	long exon	no
chr13	78643026	78643135	35858306	long exon	yes
chr13	41869060	41869189	35858306	long exon	yes
chr14	88833693	88833722	35858306	long exon	yes
chr14	68921458	68921492	35858306	long exon	yes
chr14	53096117	53096166	35858306	long exon	yes
chr14	58494455	58494524	35858306	long exon	no
chr14	37265207	37265281	35858306	long exon	yes
chr14	102240452	102240550	35858306	long exon	yes
chr14	77710555	77710665	35858306	long exon	yes
chr14	104879438	104879604	35858306	long exon	yes
chr15	42673925	42673963	35858306	long exon	no
chr15	90916611	90916660	35858306	long exon	yes
chr15	88892974	88893112	35858306	long exon	yes
chr16	1559893	1559928	35858306	long exon	yes
chr16	2705135	2705193	35858306	long exon	yes
chr17	76147269	76147309	35858306	long exon	yes
chr17	28582727	28582819	35858306	long exon	no
chr18	22969596	22969629	35858306	long exon	yes
chr18	5400969	5401043	35858306	long exon	yes
chr18	5398021	5398143	35858306	long exon	yes
chr19	37346423	37346492	35858306	long exon	no
chr19	1496591	1496671	35858306	long exon	yes
chr19	577774	578121	35858306	long exon	yes
chr20	36200873	36200977	35858306	long exon	no
chr20	37034559	37034675	35858306	long exon	no
chr20	63950759	63951002	35858306	long exon	yes
chr20	36205849	36207780	35858306	long exon	no
chr21	41896207	41896241	35858306	long exon	yes
chr21	45863665	45863759	35858306	long exon	yes
chr21	43940205	43940331	35858306	long exon	yes
chr22	31860686	31860724	35858306	long exon	no
chrX	31733081	31733112	35858306	long exon	yes
chrX	53279622	53279659	35858306	long exon	yes
chrX	38279167	38279205	35858306	long exon	yes
chrX	32412019	32412063	35858306	long exon	yes
chrX	50088413	50088484	35858306	long exon	yes
chrX	30855817	30855932	35858306	long exon	no
chrX	9888969	9889117	35858306	long exon	yes
chrX	153807897	153808139	35858306	long exon	yes
