## Supplementary material for "A proteogenomic atlas of the human neural retina": Table S8

### Sheet: Sheet1
Gene	Digestion enzyme	Transcript	Peptide sequence	Probability	Spectrum	Manual curation notes	Passed manual curation	Raw file name	Novel event	Link to UCSC Genome browser track
AMPH	Trypsin	TRANSCRIPT6086.CHR7.NIC	AESSLIEGSER	0.87		Only one b-ion detected, many missing fragment ions and unassigned peaks with high intensity, probability < 0.95	No, but we kept it in because it maps to the same novel exon as 4 other peptides	20221019_AvD_PTX461_212715_Trypsin_S4-A2_1_7118.11549.11549.2	Exon elongation	https://genome-euro.ucsc.edu/cgi-bin/hgTracks?db=hg38&lastVirtModeType=default&lastVirtModeExtraState=&virtModeType=default&virtMode=0&nonVirtPosition=&position=chr7%3A38426854%2D38430121&hgsid=303152709_RtvLMMqxDZV0n00dqIVQNsZtvz9Y
AMPH	Trypsin	TRANSCRIPT6086.CHR7.NIC	DQDINNSDLSEDEIANQR	1.00		Minimum 8 ions, good b- and y-ion series, probability > 0.95, highest peak assigned to precursor	Yes	20221019_AvD_PTX461_2124265_Trypsin_S4-A1_1_7117.26590.26590.2, 20221019_AvD_PTX461_2124265_Trypsin_S4-A1_1_7117.26619.26619.2, 20221019_AvD_PTX461_212715_Trypsin_S4-A2_1_7118.19285.19285.2	Exon elongation	https://genome-euro.ucsc.edu/cgi-bin/hgTracks?db=hg38&lastVirtModeType=default&lastVirtModeExtraState=&virtModeType=default&virtMode=0&nonVirtPosition=&position=chr7%3A38426854%2D38430121&hgsid=303152709_RtvLMMqxDZV0n00dqIVQNsZtvz9Y
AMPH	Trypsin	TRANSCRIPT6086.CHR7.NIC	DTEGLDNSWTHSDVVEHK	1.00		Minimum 8 ions, good b- and y-ion series, probability > 0.95, many extra unassigned peaks with low intensity	Yes	20221019_AvD_PTX461_2124265_Trypsin_S4-A1_1_7117.26142.26142.3, 20221019_AvD_PTX461_2124265_Trypsin_S4-A1_1_7117.26183.26183.3	Exon elongation	https://genome-euro.ucsc.edu/cgi-bin/hgTracks?db=hg38&lastVirtModeType=default&lastVirtModeExtraState=&virtModeType=default&virtMode=0&nonVirtPosition=&position=chr7%3A38426854%2D38430121&hgsid=303152709_RtvLMMqxDZV0n00dqIVQNsZtvz9Y
AMPH	Trypsin	TRANSCRIPT6086.CHR7.NIC	TLEGTEEFEEK	1.00		Minimum 8 ions, good b- and y-ion series, probability > 0.95, many extra unassigned peaks with low intensity	Yes	20221019_AvD_PTX461_2125915_Trypsin_S4-A3_1_7119.18649.18649.2	Exon elongation	https://genome-euro.ucsc.edu/cgi-bin/hgTracks?db=hg38&lastVirtModeType=default&lastVirtModeExtraState=&virtModeType=default&virtMode=0&nonVirtPosition=&position=chr7%3A38426854%2D38430121&hgsid=303152709_RtvLMMqxDZV0n00dqIVQNsZtvz9Y
AMPH	AspN + LysC	TRANSCRIPT6086.CHR7.NIC	DEIANQRYGLLYQEIEA	0.95		Minimum 8 ions, good b- and y-ion series, probability > 0.95, many extra unassigned peaks with low intensity, highest peak is explained by precursor	Yes	20221019_AvD_PTX461_2125915_Asp-N_S4-C3_1_7125.43088.43088.2	Exon elongation	https://genome-euro.ucsc.edu/cgi-bin/hgTracks?db=hg38&lastVirtModeType=default&lastVirtModeExtraState=&virtModeType=default&virtMode=0&nonVirtPosition=&position=chr7%3A38426854%2D38430121&hgsid=303152709_RtvLMMqxDZV0n00dqIVQNsZtvz9Y
ARHGDIA	AspN + LysC	TRANSCRIPT33743.CHR17.NNIC	DYMVGSYSIKSRFT	0.99		Minimum 8 ions, b- and y-ions detected, probability > 0.95, many unassigned peaks with low intensity	Yes	20221019_AvD_PTX461_2125915_Asp-N_S4-C3_1_7125.29187.29187.2, 20221019_AvD_PTX461_2125915_Asp-N_S4-C3_1_7125.29204.29204.2, 20221019_AvD_PTX461_2125915_Asp-N_S4-C3_1_7125.29243.29243.2	Novel intron	https://genome-euro.ucsc.edu/cgi-bin/hgTracks?db=hg38&lastVirtModeType=default&lastVirtModeExtraState=&virtModeType=default&virtMode=0&nonVirtPosition=&position=chr17%3A81868906%2D81869148&hgsid=303152709_RtvLMMqxDZV0n00dqIVQNsZtvz9Y
ARHGDIA	AspN + LysC	TRANSCRIPT33743.CHR17.NNIC	TDYMVGSYSIK	1.00		No y-ions detected, many missing fragment ions and unassigned peaks	No, but we kept it in because it overlaps with peptide DYMVGSYSIKSRFT	20221019_AvD_PTX461_2124265_Asp-N_S4-C1_1_7123.21393.21393.2, 20221019_AvD_PTX461_2125915_Asp-N_S4-C3_1_7125.23183.23183.2, 20221019_AvD_PTX461_212715_Asp-N_S4-C2_1_7124.14312.14312.2, 20221019_AvD_PTX461_212715_Asp-N_S4-C2_1_7124.18280.18280.2	Novel intron	https://genome-euro.ucsc.edu/cgi-bin/hgTracks?db=hg38&lastVirtModeType=default&lastVirtModeExtraState=&virtModeType=default&virtMode=0&nonVirtPosition=&position=chr17%3A81868906%2D81869148&hgsid=303152709_RtvLMMqxDZV0n00dqIVQNsZtvz9Y
ATP5PD	Chymotrypsin	TRANSCRIPT29328.CHR17.NIC	TAQVDAEEKEDVSS	1.00		Only one y-ion detected, many missing fragment ions and unassigned peaks	No	20221019_AvD_PTX461_2124265_Chymotrypsin_S4-B1_1_7120.05365.05365.2, 20221019_AvD_PTX461_2124265_Chymotrypsin_S4-B1_1_7120.05411.05411.2, 20221019_AvD_PTX461_2124265_Chymotrypsin_S4-B1_1_7120.05443.05443.3, 20221019_AvD_PTX461_2124265_Chymotrypsin_S4-B1_1_7120.07308.07308.2, 20221019_AvD_PTX461_2125915_Chymotrypsin_S4-B3_1_7122.03675.03675.2, 20221019_AvD_PTX461_2125915_Chymotrypsin_S4-B3_1_7122.…	Intron retention	https://genome-euro.ucsc.edu/cgi-bin/hgTracks?db=hg38&lastVirtModeType=default&lastVirtModeExtraState=&virtModeType=default&virtMode=0&nonVirtPosition=&position=chr17%3A75040052%2D75040167&hgsid=303153058_q7alAQ1ghX7VCWD5k2ApoUS69sTN
CAPG	Trypsin	TRANSCRIPT16133.CHR2.NIC	MQYAPNTQVRR	0.81		No y-ions detected, many missing fragment ions	No	20221019_AvD_PTX461_2125915_Trypsin_S4-A3_1_7119.35836.35836.2	Intron retention	https://genome-euro.ucsc.edu/cgi-bin/hgTracks?db=hg38&lastVirtModeType=default&lastVirtModeExtraState=&virtModeType=default&virtMode=0&nonVirtPosition=&position=chr2%3A85395436%2D85395705&hgsid=303152819_vkHZnZZsYhi4gnHQC4wT3IRBJRDr
EPB41L2	Chymotrypsin	TRANSCRIPT22463.CHR6.NNIC	SHLLESSHETL	0.99		Minimum 8 ions, b- and y-ions detected, probability > 0.95, highest peak assigned to precursor, most peaks explained by fragment ions	Yes	20221019_AvD_PTX461_212715_Chymotrypsin_S4-B2_1_7121.11878.11878.2	Novel exon	https://genome-euro.ucsc.edu/cgi-bin/hgTracks?db=hg38&lastVirtModeType=default&lastVirtModeExtraState=&virtModeType=default&virtMode=0&nonVirtPosition=&position=chr6%3A130869886%2D130872649&hgsid=303153130_QJTmNBXv2ZMBIKa3yYeO4uA4u1VU
TPM3	Trypsin	TRANSCRIPT38168.CHR1.NNIC	AISEELDHALNDMTSIASLQPT	1.0		Minimum 8 ions, good b- and y-ion series, probability > 0.95, many unassigned peaks with low intensity	Yes	20221019_AvD_PTX461_2125915_Trypsin_S4-A3_1_7119.56704.56704.2, 20221019_AvD_PTX461_2125915_Trypsin_S4-A3_1_7119.56734.56734.2	Novel combination of known splice sites	https://genome-euro.ucsc.edu/cgi-bin/hgTracks?db=hg38&lastVirtModeType=default&lastVirtModeExtraState=&virtModeType=default&virtMode=0&nonVirtPosition=&position=chr1%3A154157744%2D154171800&hgsid=303152891_ifJ8HuKNaOex5KFkYnv00Z1Sw6Lo
VTI1A	Trypsin	TRANSCRIPT20975.CHR10.NIC	NELLGDDGNSSENQLIK	0.99		Proability > 0.95, less than 8 ions, matched peaks have low intensity	No, but we kept it in because it was aslo reported by Leung et al.	20221019_AvD_PTX461_2124265_Trypsin_S4-A1_1_7117.37679.37679.2	Novel exon	https://genome-euro.ucsc.edu/cgi-bin/hgTracks?db=hg38&lastVirtModeType=default&lastVirtModeExtraState=&virtModeType=default&virtMode=0&nonVirtPosition=&position=chr10%3A112526445%2D112533978&hgsid=303152891_ifJ8HuKNaOex5KFkYnv00Z1Sw6Lo
